# Reduced *LANCL1-AS1* in old human skeletal muscle diminishes mitochondrial activity, shortens mt-mRNA poly(A) tails, and suppresses myogenesis

**DOI:** 10.64898/2026.07.05.736613

**Authors:** Jen-Hao Yang, Elizabeth K. Izydore, Krystyna Mazan-Mamczarz, Dimitrios Tsitsipatis, Julie A. Mattison, Brigette Romero, Changyou Shi, Xiaoling Yang, Rachel Munk, Jennifer L. Martindale, Carlos Anerillas, Martin Salamini-Montemurri, Martina Rossi, Yulan Piao, Jinshui Fan, Ya-Chen Chen, Bernardo Abel Cedeno-Veloz, Roberto Ferrero, Marta Montes, Nicolás Martínez-Velilla, Tian-Huei Chu, Kotb Abdelmohsen, Chang-Yi Cui, Mona Batish, Supriyo De, Payel Sen, Luigi Ferrucci, Rafael de Cabo, Myriam Gorospe

## Abstract

Regeneration of skeletal muscle preserves muscle mass and function, which decline with age. Here, we sought to identify long noncoding (lnc)RNAs involved in skeletal muscle myogenesis and potentially relevant to muscle aging. Cross-sectional analysis of skeletal muscle transcriptomes from healthy 22-through 89-year-old individuals revealed lncRNA *LANCL1-AS1* among the top declining transcripts. Conversely, *LANCL1-AS1* increased robustly during skeletal myogenesis and promoted myogenic differentiation in culture. Affinity pulldown by ChIRP followed by mass spectrometry revealed that *LANCL1-AS1* associated with the mitochondrial protein LRPPRC, enhancing the formation of the chaperone complex LRPPRC-SLIRP, which maintains longer poly(A) tails of mitochondrial (mt-)mRNAs and stabilizes mt-mRNAs. Importantly, while myoblasts from old rhesus monkey muscle expressed lower levels of *LANCL1-AS1* and mt-mRNAs, and displayed lower mitochondrial activity than young monkey myoblasts, overexpressing *LANCL1-AS1* in old myoblasts restored mitochondrial activity and myogenesis. We propose that the age-associated reduction in *LANCL1-AS1* contributes to impaired mitochondrial function and reduced myogenic capacity in aging skeletal muscle.
