## Supplementary material for "Reduced *LANCL1-AS1* in old human skeletal muscle diminishes mitochondrial activity, shortens mt-mRNA poly(A) tails, and suppresses myogenesis": Table S2

### Sheet: siRNA
siRNA	sequence
Ctrl siRNA_Sense	rUrUrCrUrCrCrGrArArCrGrUrGrUrCrArCrGrUTT
Ctrl siRNA_AntiSense	rArCrGrUrGrArCrArCrGrUrUrCrGrGrArGrArATT
LANCL1-AS1#1 siRNA_Sense	rGrArA rGrGrA rUrArU rUrGrG rCrArU rUrCrA rArArG rArUG A
LANCL1-AS1#1 siRNA_AntiSense	rUrCrA rUrCrU rUrUrG rArArU rGrCrC rArArU rArUrC rCrUrU rCrArA
LANCL1-AS1 #2 siRNA_Sense	rArGrGrUrUrGrArArGrGrArUrArUrUrGrGrCrArUrUrCrAAA
LANCL1-AS1 #2 siRNA_AntiSense	rUrUrUrGrArArUrGrCrCrArArUrArUrCrCrUrUrCrArArCrCrUrUrU
LRPPRC#1 siRNA_Sense	rCrArUrCrUrGrArArUrUrGrGrArGrUrCrCrArCrArCrUrUGA
LRPPRC#1 siRNA_AntiSense	rUrCrArArGrUrGrUrGrGrArCrUrCrCrArArUrUrCrArGrArUrGrArU
LRPPRC#2 siRNA_Sense	rCrUrGrGrGrArArArArArUrCrGrArUrArGrUrGrUrUrUrUCT
LRPPRC#2 siRNA_AntiSense	rArGrArArArArCrArCrUrArUrCrGrArUrUrUrUrUrCrCrCrArGrArG
mk-LANCL1-AS1#1 siRNA_Sense	rArArGrGrUrUrGrArArGrGrArUrArUrUrGrArCrArUrUrCAA
mk-LANCL1-AS1#1 siRNA_AntiSense	rUrUrGrArArUrGrUrCrArArUrArUrCrCrUrUrCrArArCrCrUrUrUrA
mk-LANCL1-AS1#2 siRNA_Sense	rGrUrGrArArUrGrCrArUrUrArCrUrUrGrGrUrArArUrArAAA
mk-LANCL1-AS1#2 siRNA_AntiSense	rUrUrUrUrArUrUrArCrCrArArGrUrArArUrGrCrArUrUrCrArCrArG
PNPT1 siRNA #1_Sense	5'-rGrArGrArUrUrGrGrUrArCrUrUrCrUrGrArUrArArArGrAAA-3'
PNPT1 siRNA #1_AntiSense	5'-rUrUrUrCrUrUrUrArUrCrArGrArArGrUrArCrCrArArUrCrUrCrUrC-3'
PNPT1 siRNA #2_Sense	5'-rGrArG rGrGrArGrCrUrArArUrCrUrGrArUrArCrArCrUrUTT-3'
PNPT1 siRNA #2_AntiSense	5'-rArArArArGrUrGrUrArUrCrArGrArUrUrArGrCrUrCrCrCrUrCrArA-3'
