## Supplementary material for "Reduced *LANCL1-AS1* in old human skeletal muscle diminishes mitochondrial activity, shortens mt-mRNA poly(A) tails, and suppresses myogenesis": Table S3

### Sheet: PCR primers
q-PCR Primer	sequence
MEF2C-F	GCAACAGCAACACCTACATAAC
MEF2C-R	GTACGGTCTCTAGGAGGAGAAA
MYOG-F	GCCCTGAATTGAGAGAGAAGAA
MYOG-R	TGGCAGCTTTACAAACAACAC
MYL1-F	CCAATGCAGAGGTCAGGAAA
MYL1-R	CTGGTCCTTGTTGTTGGAAATG
18S rRNA_F	CGAACGTCTGCCCTATCAACTT
18S rRNA_R	ACCCGTGGTCACCATGGTA
GAPDH-F	CTCTGCTCCTCCTGTTCGAC
GAPDH-R	ACGACCAAATCCGTTGACTC
MALAT1-F	GCTGTGGAGTTCTTAAATATCAACC
MALAT1-R	TTCTCAATCCTGAAATCCCCTA
7SL-F	CAAAACTCCCGTGCTGATCA
7SL-R	GGCTGGAGTGCAGTGGCTAT
PNPT1-F	GACTGCGGTACTGCTTCATAA
PNPT1-R	CTGGGTCACGTCCAAAGTATT
MT-ATP6-F	GACTCCTGCCTCACTCATTTAC
MT-ATP6-R	GGTGTGCCTTGTGGTAAGAA
MT-ATP8-F	CCGTATGGCCCACCATAAT
MT-ATP8-R	TTTGGTGAGGGAGGTAGGT
MT-CO1-F	CTAGCAGGTGTCTCCTCTATCT
MT-CO1-R	GAGAAGTAGGACTGCTGTGATTAG
MT-CO2-F	ATCCCTCCCTTACCATCAAATC
MT-CO2-R	GTCGCCTGGTTCTAGGAATAAT
MT-CO3-F	CGAGTCTCCCTTCACCATTTC
MT-CO3-R	TTGGCGGATGAAGCAGATAG
MT-ND3-F	CCTACCATGAGCCCTACAAAC
MT-ND3-R	TAGTCACTCATAGGCCAGACTTA
MT-ND4-F	CTCTCACTGCCCAAGAACTATC
MT-ND4-R	GGGCTTTAGGGAGTCATAAGTG
MT-ND5-F	AAATCGTAGCCTTCTCCACTTC
MT-ND5-R	GGACCCGGAGCACATAAATAG
MT-ND6-F	GTGTGGTCGGGTGTGTTATTA
MT-ND6-R	TGCCTCAGGATACTCCTCAATA
MT-CYB-F	GCGTCCTTGCCCTATTACTATC
MT-CYB-R	CTGCGGCTAGGAGTCAATAAA
MT-ND1-F	GAAGTCACCCTAGCCATCATTC
MT-ND1-R	GCAGGAGTAATCAGAGGTGTTC
MT-ND2-F	CTCTCCGGACAATGAACCATAA
MT-ND2-R	CTCTGGGACTCAGAAGTGAAAG
MT-ND4L-F	TCAACACCCACTCCCTCTTA
MT-ND4L-R	CTAGGCCATATGTGTTGGAGATT
LINC00667-1-F	ACCCTACAACCCAGTGATTTC
LINC00667-1-R	GTGAGATCCCAGCCAAGATAAG
mk ATP6-F	ATGAGCGGGCACAGTAATAG
mk ATP6-R	GCTAGAGCCACTGGTTGAATAA
mk ATP8-F	GACGATGCTTCCCACACTATATC
mk ATP8-R	GCGGACATTGTGAGACTGAA
mk cox1-F	ACCATTTGGGTACATGGGTATAG
mk cox1-R	GATTATAGTGGCGGAGGTGAAA
mk cox2-F	GAACCTACGAATACACGGACTAC
mk cox2-R	GACTACCCGATTGTCAACTTCT
mk cox3-F	CAATCCTACTCGGCACCTATTT
mk cox3-R	GGAAGCCTGTGGTAATGAAGA
mk cytb-F	GTTCTCCCATGAGGCCAAATA
mk cytb-R	GGTGAAGAATCGTGTGAGAGTAG
mk LANCL1-AS1-F	GGCCATCAAGAGGAAATCTCA
mk LANCL1-AS1-R	CAGGTGTGATGTGGTTGATAGA
mk ND1-F	GTAGGTCCATGCGGACTATTAC
mk ND1-R	GGGCAATGAAGAAGGCTAGA
mk ND2-F	AACCGGCTTCCTACCTAAATG
mk ND2-R	TAGGGAGGTGGTGTAGATTAGG
mk ND3-F	CCTACGAGTGCGGATTTGA
mk ND3-R	GAATGGCTCACGGTAGAGATAG
mk ND4-F	CCTCCTCAATCACTCAACCTATC
mk ND4-R	GGTGATACTGGCTCGCTATAAT
mk ND4L-F	CTCCTCTGCCTAGAGGGAATAA
mk ND4L-R	GTTTCACAGGCGGCAAATAC
mk ND5-F	CTCACAGGCTTCTACTCCAAAG
mk ND5-R	CGCTTGTTAGAGAGGTAGTGATG
mk ND6-F	ACCACTAATCAACGCCCATAA
mk ND6-R	GTTTGGATGAGGCGGTAGAA
mk GAPDH-F	GGTGTGAACCATGAGAAGTATGA
mk GAPDH-R	GAGTCCTTCCACGATACCAAAG
