## Supplementary material for "Reduced *LANCL1-AS1* in old human skeletal muscle diminishes mitochondrial activity, shortens mt-mRNA poly(A) tails, and suppresses myogenesis": Table S4

### Sheet: ChIRP ASOs
ASO name	3'-Biotin ASO sequence
LANCL1-AS1_1	agcagaactgctccaaacac
LANCL1-AS1_2	agacaggtggtcatacttgc
LANCL1-AS1_3	acgtatgggctgatagctaa
LANCL1-AS1_4	ttctttaactttgttcagca
LANCL1-AS1_5	gttgtatgtcaaagcaatgt
LANCL1-AS1_6	ctcccattatgttatagctt
LANCL1-AS1_7	ccagtgtttagacagtctaa
LANCL1-AS1_8	caaggcaaggttcctaatgt
LANCL1-AS1_9	ctaagcagtttaggatgtcc
LANCL1-AS1_10	ccaatatccttcaacctttt
LANCL1-AS1_11	ggaagagtcattagtcaggc
LANCL1-AS1_12	gccattcacatgtactcata
LANCL1-AS1_13	tcttgagttttcctcttgat
LANCL1-AS1_14	gctgccatttattatctact
(Control) LacZ_1	CAGTTGGTCTGGTGTCAAAA
(Control) LacZ_2	TGGCTGAATATCGACGGTTT
(Control) LacZ_3	GGGACGCGCGAATTGAATTA
(Control) LacZ_4	GGATTAGGGCCGCAAGAAAA
(Control) LacZ_5	GATGGTAGTGGTCAAATGGC
(Control) LacZ_6	AGTGCTCGGCAGATACACTT
(Control) LacZ_7	CTGGATAACGACATTGGCGT
