## Supplementary material for "Reduced *LANCL1-AS1* in old human skeletal muscle diminishes mitochondrial activity, shortens mt-mRNA poly(A) tails, and suppresses myogenesis": Table S5

### Sheet: smFISH LANCL1-AS1 probes
smFISH LANCL1-AS1 probes
tttctcctcctcttcacact
ttttcctaattttgcattgg
cactctttaggaaacacaca
cccatgttatctttccaaaa
aaaaagctattattcccaca
acttctaaattggccattca
tattttgttattccttgcca
gattgccacattgtaataat
tttattatctactgtgttcc
aaggaaggtataacagctgc
aatgacaggattttgtttca
ggattgtagaagcttaacac
gttggaccattttattgttt
ttctttaactttgttcagca
atatttggtgttgtatgtca
ctgccgttttattaccaaga
tccaagtatcacttattcat
tcctcccattatgttatagc
aaatcacagtgttaatacct
gataagtaaaatgctacctt
aaatagactgcctcctccag
tgtctcctaatcgaacactg
gttgttttaagatgtaacgt
tttaggatgtccttagcagc
ggcaaattggcatactaagc
agcttatatggcaagcatct
ctcattgctgactcctgaaa
cttttatcctcaagtatcta
ttgaatgccaatatccttca
tacagggtttctggcttcat
gcaagtttaatttttttggc
gacatttcactccaaagtaa
agttgtcttgagttttcctc
aaacaggacaagcacagcgc
gtcatcagtgaatgttgaac
gtgtgatgtggttgatagat
