## Supplementary material for "Reduced *LANCL1-AS1* in old human skeletal muscle diminishes mitochondrial activity, shortens mt-mRNA poly(A) tails, and suppresses myogenesis": Table S6

### Sheet: MPAT primers
MPAT Primers	sequence
COX1MPAT	CAC ATT CGA AGA ACC CGT AT
COX2 MPAT	ACG ACC GGG GGT ATA CTA CG
COX3-MPAT	AAC ATC ACT TTG GCT TCG
ND1-MPAT	GAA TTC GAA CAG CAT ACC
ND2-MPAT	ACC TCA ATC ACA CTA CTC
ND3-MPAT	AAT TGC CCT CCT TTT ACC C
ND4-MPAT	CTC CCT CTA CAT ATT TAC CAC
ND5-MPAT	CAT CAT ACT CTT TCA CCC AC
ND6-MPAT	AGT TGG AAT AGG TTG TTA GC
CYTB-MPAT	ATC ATT GGA CAA GTA GCA TC
ATP6-MPAT	CCC TCT ACA CTT ATC ATC TTC
