## Supplementary material for "Reduced *LANCL1-AS1* in old human skeletal muscle diminishes mitochondrial activity, shortens mt-mRNA poly(A) tails, and suppresses myogenesis": Dataset 1

HG19en82.Ensembl.Gene.ID	HG19en82.Chromosome	HG19en82.Gene.Start..bp.	HG19en82.Gene.End..bp.	HG19en82.Gene.Length	HG19en82.Strand	HG19en82...GC.Content	HG19en82.Cytoband	HG19en82.Gene.Biotype	HG19en82.Gene.Name	HG19en82.Description	HG19en82.miRBase.Accession	HG19en82.miRBase.ID	baseMean	log2FoldChange	lfcSE	stat	pvalue	padj
ENSG00000237126	chr2	233445658	233476681	3046	-	49.25	q37.1	antisense	AC073254.1				168.8124145	-0.016025797	0.00296267	-5.409240696	6.33E-08	4.55E-05
ENSG00000256364	chr12	121134927	121137344	907	-	47.68	q24.31	antisense	RP11-173P15.3				1089.483474	-0.01358712	0.002831701	-4.798219261	1.60E-06	0.000449209
ENSG00000273090	chr2	36740398	36740875	478	-	46.44	p22.2	antisense	RP11-78I14.1				111.9004187	0.021635246	0.004541424	4.763978526	1.90E-06	0.000522951
ENSG00000236618	chr17	1420225	1421390	542	+	51.63	p13.3	antisense	PITPNA-AS1	PITPNA antisense RNA 1 [Source:HGNC Symbol;Acc:44116]			262.4962538	-0.013139663	0.002974962	-4.416750373	1.00E-05	0.001549252
ENSG00000224066	chr1	32670370	32672415	1357	-	59.24	p35.1	antisense	RP4-622L5.7				149.7806849	-0.017851831	0.00409662	-4.357697821	1.31E-05	0.001886823
ENSG00000246560	chr4	103749212	103765232	883	+	39.07	q24	antisense	RP11-10L12.4				78.26701571	-0.0112575	0.002704463	-4.162563255	3.15E-05	0.003532276
ENSG00000227627	chr6	153304885	153310358	663	+	43.24	q25.2	antisense	RP1-101K10.6				579.3535842	-0.006259358	0.001576448	-3.970544387	7.17E-05	0.006173866
ENSG00000269968	chr12	6646960	6647536	422	-	56.5	p13.31	antisense	RP5-940J5.9				31835.36138	-0.016660374	0.004347246	-3.832397039	0.000126901	0.008252904
ENSG00000261105	chr13	76178836	76210130	593	-	39.53	q22.2	antisense	RP11-173B14.5				68.10412493	-0.011954318	0.003122282	-3.828711902	0.000128816	0.00827095
ENSG00000228242	chr3	14186223	14189784	1069	+	52.16	p25.1	antisense	AC093495.4				74.05438149	0.008600365	0.002360916	3.642809207	0.000269679	0.013055725
ENSG00000241990	chr22	46449585	46453090	1093	+	55.48	q13.31	antisense	RP6-109B7.3				80.68309315	-0.012030003	0.00331472	-3.629266484	0.000284228	0.013487075
ENSG00000226245	chr10	44139320	44140495	434	+	45.07	q11.21	antisense	ZNF32-AS1	ZNF32 antisense RNA 1 [Source:HGNC Symbol;Acc:23577]			184.8977468	-0.012327424	0.003427027	-3.597119227	0.000321761	0.014382433
ENSG00000259248	chr15	63836446	63893788	3581	-	40.68	q22.31	antisense	USP3-AS1	USP3 antisense RNA 1 [Source:HGNC Symbol;Acc:44140]			211.8488763	0.00582839	0.001651943	3.528203102	0.000418391	0.017042685
ENSG00000234281	chr2	211189483	211333970	1667	+	38.3	q34	antisense	AC007970.1				550.3748172	-0.016422888	0.004694645	-3.498217187	0.00046838	0.018344723
ENSG00000273486	chr3	136556180	136557863	1684	-	35.04	q22.3	antisense	RP11-731C17.2				195.2727284	-0.00907663	0.002610774	-3.476604668	0.000507806	0.019237083
ENSG00000272510	chr1	15892106	15892451	346	-	37.28	p36.21	antisense	RP4-680D5.8				109.9105699	-0.00948758	0.002744678	-3.456718926	0.000546795	0.019965259
ENSG00000254224	chr8	97247655	97250262	382	+	42.83	q22.1	antisense	KB-1043D8.6				622.2078825	-0.011313361	0.003281011	-3.448132248	0.000564478	0.020221108
ENSG00000240889	chr7	140395136	140396877	1648	-	55.74	q34	antisense	NDUFB2-AS1	NDUFB2 antisense RNA 1 [Source:HGNC Symbol;Acc:40396]			207.0159764	-0.013449813	0.003910145	-3.439722196	0.000582312	0.020761805
ENSG00000258525	chr14	31345385	31359014	2302	-	39.27	q12	antisense	RP11-829H16.3				80.34104372	0.014614156	0.004297794	3.400385054	0.00067291	0.022984543
ENSG00000236467	chr10	78647802	78740382	6711	+	41.49	q22.3	antisense	RP11-443A13.5				160.2629678	0.00956617	0.002838188	3.370519681	0.000750265	0.024607733
ENSG00000251011	chr3	132964950	132976032	2747	-	37.82	q22.1	antisense	RP11-402L6.1				109.077738	0.014138309	0.004223477	3.347552458	0.000815286	0.025684038
ENSG00000196810	chr4	1243088	1282079	7820	+	46.78	p16.3	antisense	CTBP1-AS2	CTBP1 antisense RNA 2 (head to head) [Source:HGNC Symbol;Acc:28307]			208.944274	0.006858656	0.002094762	3.274193234	0.001059641	0.029845248
ENSG00000227230	chr1	243299200	243303890	694	+	35.81	q43	antisense	RP11-261C10.5				124.0830362	0.007901564	0.002427073	3.255593982	0.001131554	0.030950259
ENSG00000247828	chr5	87564712	87732502	4439	+	37.29	q14.3	antisense	TMEM161B-AS1	TMEM161B antisense RNA 1 [Source:HGNC Symbol;Acc:43839]			1388.693974	-0.006934082	0.002167579	-3.198999001	0.001379056	0.035358448
ENSG00000246859	chr5	110847924	111075423	5647	+	39.54	q22.1	antisense	STARD4-AS1	STARD4 antisense RNA 1 [Source:HGNC Symbol;Acc:44117]			1989.877278	-0.007466236	0.002345829	-3.182770103	0.001458734	0.03620214
ENSG00000247271	chr11	10879806	10928349	1995	+	40.49	p15.3	antisense	ZBED5-AS1	ZBED5 antisense RNA 1 [Source:HGNC Symbol;Acc:48646]			198.0327425	-0.005848181	0.001849134	-3.162659068	0.001563353	0.037662143
ENSG00000231806	chr9	97317351	97330409	1164	+	44.34	q22.32	antisense	PCAT7	prostate cancer associated transcript 7 (non-protein coding) [Source:HGNC Symbol;Acc:48824]			2151.600628	-0.013786751	0.004373312	-3.152473783	0.001618934	0.038454951
ENSG00000230082	chr3	9989088	9996471	614	+	54.05	p25.3	antisense	PRRT3-AS1	PRRT3 antisense RNA 1 [Source:HGNC Symbol;Acc:41151]			83.49554503	-0.010843488	0.003465035	-3.129401867	0.001751626	0.040430973
ENSG00000236208	chr10	50504157	50507063	963	-	50.12	q11.23	antisense	C10orf71-AS1	C10orf71 antisense RNA 1 [Source:HGNC Symbol;Acc:45007]			191.3762759	-0.011025536	0.003539223	-3.11524228	0.001837939	0.041505643
ENSG00000257225	chr12	42853168	42859930	2791	+	44.73	q12	antisense	RP11-328C8.4				149.6775982	0.009163608	0.00297484	3.080369897	0.002067437	0.044068251
ENSG00000234961	chr10	17275324	17276832	706	-	45.46	p13	antisense	RP11-124N14.3				829.338329	0.014819143	0.00483057	3.067783741	0.002156526	0.045104785
ENSG00000226367	chr7	116712126	116786534	2866	-	38.08	q31.2	antisense	ST7-AS2	ST7 antisense RNA 2 [Source:HGNC Symbol;Acc:16044]			83.3761016	0.009805173	0.003200447	3.0636884	0.002186265	0.045250053
ENSG00000273275	chr2	68406965	68407664	700	+	34.14	p14	antisense	RP11-474G23.2				379.4968023	-0.010552275	0.003486091	-3.026964829	0.002470227	0.048612142
ENSG00000264151	chr18	24916343	25175128	2557	-	37.4	q12.1	lincRNA	RP11-739N10.1				524.5299092	0.026972512	0.005406975	4.988466007	6.09E-07	0.000204938
ENSG00000263611	chr18	24977916	24981868	439	+	37.62	q11.2	lincRNA	RP11-612A1.1				57.47524443	0.030621088	0.006546654	4.67736442	2.91E-06	0.000710201
ENSG00000264790	chr18	24923216	24926074	922	+	39.8	q11.2	lincRNA	RP11-26N15.2				128.8870134	0.026753553	0.005924649	4.515634904	6.31E-06	0.001125375
ENSG00000251027	chr5	106150898	106346715	832	-	36.07	q21.3	lincRNA	CTC-254B4.1				54.18193878	0.023698028	0.006158589	3.84796367	0.000119104	0.007958537
ENSG00000227877	chr10	61496753	61513203	1282	-	41.55	q21.2	lincRNA	LINC00948	long intergenic non-protein coding RNA 948 [Source:HGNC Symbol;Acc:48649]			513.7534687	-0.014373282	0.00374898	-3.833918214	0.000126118	0.008252904
ENSG00000249265	chr5	89240727	89243390	570	+	34.42	q14.3	lincRNA	AC113167.2				73.63859393	0.019996572	0.005255446	3.804924102	0.000141848	0.008786352
ENSG00000263753	chr18	5232875	5246507	6979	+	40.12	p11.31	lincRNA	LINC00667	long intergenic non-protein coding RNA 667 [Source:HGNC Symbol;Acc:27906]			984.4864688	-0.006688563	0.001762388	-3.795171361	0.000147542	0.008942786
ENSG00000259673	chr15	67695957	67814182	6732	-	41.68	q23	lincRNA	IQCH-AS1	IQCH antisense RNA 1 [Source:HGNC Symbol;Acc:44104]			743.2164751	-0.006261187	0.001745623	-3.586792192	0.000334771	0.0148327
ENSG00000258675	chr14	81908331	81916501	637	-	43.8	q31.1	lincRNA	RP11-299L17.3				57.3424243	-0.015556562	0.004362175	-3.566239739	0.00036214	0.015501438
ENSG00000270170	chr3	196669494	196670411	918	+	60.89	q29	lincRNA	NCBP2-AS2	NCBP2 antisense RNA 2 (head to head) [Source:HGNC Symbol;Acc:25121]			142.158008	-0.012967179	0.003731278	-3.47526534	0.000510348	0.019237083
ENSG00000226328	chr22	45528901	45559662	2263	-	41.42	q13.31	lincRNA	CTA-217C2.1				90.09432022	-0.010018236	0.002942594	-3.404559556	0.000662708	0.022835169
ENSG00000272091	chr1	54492356	54494172	1817	-	39.19	p32.3	lincRNA	RP4-758J24.5				292.3129675	0.00932293	0.002768194	3.367873969	0.000757502	0.024702793
ENSG00000264345	chr18	22513451	22567646	564	-	40.86	q11.2	lincRNA	RP11-958F21.1				59.67990954	0.016117264	0.00479638	3.360297255	0.000778587	0.025155483
ENSG00000235070	chr2	227044760	227050087	1134	-	39.51	q36.3	lincRNA	AC068138.1				292.1485345	-0.014664621	0.004393579	-3.33773937	0.000844629	0.026173146
ENSG00000259380	chr15	38431796	38519088	2982	-	38.76	q14	lincRNA	RP11-346D14.1				69.64937863	0.030762268	0.009241521	3.32870176	0.000872518	0.026486767
ENSG00000250312	chr4	124386	157779	4672	+	38.09	p16.3	lincRNA	ZNF718	zinc finger protein 718 [Source:HGNC Symbol;Acc:26889]			164.0092949	0.009878299	0.003133669	3.152311016	0.001619836	0.038454951
ENSG00000249484	chr5	151998525	152603103	3409	-	37.67	q33.1	lincRNA	AC091969.1				58.78628903	0.028091781	0.009142421	3.072685167	0.002121422	0.044709184
ENSG00000248508	chr15	40331512	40359491	2975	+	49.25	q15.1	lincRNA	SRP14-AS1	SRP14 antisense RNA1 (head to head) [Source:HGNC Symbol;Acc:48619]			135.5032951	-0.008041551	0.002625691	-3.062641393	0.002193928	0.045292359
